# Genomic and phenotypic biology of novel strains of *Dickeya zeae* isolated from pineapple and taro in Hawaii: insights into genome plasticity, pathogenicity, and virulence determinants

**DOI:** 10.1101/2021.01.28.428661

**Authors:** Gamze Boluk, Dario Arizala, Shefali Dobhal, Jingxin Zhang, John Hu, Anne M. Alvarez, Mohammad Arif

## Abstract

*Dickeya zeae*, a bacterial plant pathogen in the family Pectobacteriaceae, is responsible for a wide range of diseases on potato, maize, rice, banana, pineapple, taro and ornamentals and significantly reduces crop production; *D. zeae* causes soft rot of taro (*Colocasia esculenta*) and heart rot of pineapple (*Ananas comosus*). In this study, we used Pacific Biosciences to sequence two high quality complete genomes of novel strains of *D. zeae*: PL65 (size - 4.74997 MB; depth - 701; GC - 53.3%) and A5410 (size - 4.7792 MB; depth - 558; GC - 53.6%) isolated from economically important Hawaiian crops, taro and pineapple, respectively. Additional complete genomes of *D. zeae* representing two additional hosts (rice and banana), and other species for taxonomic comparison, were retrieved from the NCBI GenBank genome database. The genomic analyses indicated truncated type III and IV secretion systems (T3SS and T4SS) in the taro strain, which only harbors 1 and 2 genes of T3SS and T4SS, respectively, and showed high heterogeneity in the type VI secretion system. Unlike the EC1 strain, neither the PL65 nor the A5410 genome harbors the zeamine biosynthesis gene cluster, which plays a key role in bacterial virulence. The ANI and dDDH percentages between the two genomes were 94.47 and 57.00, respectively. In this study, we compared major virulence factors (plant cell wall-degrading extracellular enzymes and protease) produced by *D. zeae* strains and virulence ability on taro corms and pineapple. Both strains produced protease, pectate lyases and cellulases but no significant quantitative differences were observed (p>0.05) among the strains. All the strains produced symptoms on taro corms and pineapple leaves. Strain PL65 developed symptoms faster than the others. Our study highlights genetic constituents of pathogenicity determinants and genomic heterogeneity that will help understand the virulence mechanisms and aggressiveness of this plant pathogen.
