## Supplementary material for "Genomic and phenotypic biology of novel strains of *Dickeya zeae* isolated from pineapple and taro in Hawaii: insights into genome plasticity, pathogenicity, and virulence determinants": Table S1

### Sheet: Sheet1
Table S1. Eighty-six virulence-related genes (cell wall-degrading enzyme genes) from Dickeya sp. and their locus tag within each genome.
No	Genes	D. zeae EC1	D. zeae MS2	D. zeae Ech586	D. zeae A5410	D. zeae PL65	D. dadantii 3937	D. lacustris S29	D. undicola FVG10-MFV-A16	D. paradisiaca Ech703	D. fangzhongdai PA1	D. dianthicola ME23	D. chrysenthemi Ech1591	D. aquatica 174/2	D. solani IPO 2222	P. atrosepticum 36A
1	avrL	N/A	C1O30_14255	Dd586_2807	FGI04_04515	FGI21_21270	Dda3937_03031	DSN64_RS12950	EFS38_03900	N/A	B6N31_15065	DZA65_RS15535	Dd1591_1330	DAQ1742_01272	A4U42_02190	CVS35_04885
2	avrM	N/A	N/A	N/A	N/A	N/A	Dda3937_00480	DSN64_RS12945	N/A	N/A	B6N31_15060	N/A	Dd1591_1331	DAQ1742_01273	A4U42_02185	N/A
3	bglA	W909_01965	C1O30_02015	Dd586_0376	FGI04_16875	FGI21_12010	Dda3937_01286	DSN64_RS01510	EFS38_05960	Dd703_3567	B6N31_02100	DZA65_RS01980	Dd1591_3733	DAQ1742_00486	A4U42_11075	CVS35_22135
4	bglB	W909_11710	C1O30_12705	Dd586_1660	FGI04_06140	FGI21_01555	Dda3937_03834	DSN64_RS07190	EFS38_02045	Dd703_1668	B6N31_13350	DZA65_RS13255	Dd1591_1705	DAQ1742_02752	A4U42_00575	CVS35_13335
5	bglC	W909_16350	N/A	N/A	N/A	FGI21_18445	Dda3937_02591	N/A	EFS38_11660	Dd703_0765	B6N31_17820	DZA65_RS18485	Dd1591_0749	N/A	A4U42_04915	N/A
6	bglD	W909_16355	N/A	N/A	FGI04_06995	FGI21_18440	Dda3937_02590	N/A	EFS38_11665	Dd703_0764	B6N31_17825	DZA65_RS18490	Dd1591_0748	N/A	A4U42_04920	CVS35_21885
7	bgxA	W909_07850	C1O30_08765	Dd586_2493	FGI04_10475	FGI21_05900	Dda3937_03745	DSN64_RS11385	EFS38_10785	Dd703_2446	B6N31_08715	N/A	Dd1591_2541	DAQ1742_01610	A4U42_17595	CVS35_08990
8	cel5Z	W909_12595	C1O30_13580	Dd586_1489	FGI04_05300	FGI21_00680	Dda3937_02793	DSN64_RS12265	EFS38_02930	Dd703_1886	B6N31_14295	DZA65_RS14120	Dd1591_1529	DAQ1742_01422	A4U42_01465	N/A
9	celH	W909_16395	C1O30_17155	Dd586_3407	FGI04_01465	FGI21_18400	Dda3937_02581	DSN64_RS15115	EFS38_11700	Dd703_0757	B6N31_17875	DZA65_RS18530	Dd1591_0737	DAQ1742_03635	A4U42_04960	CVS35_18375
10	celY	W909_19635	C1O30_20545	Dd586_4057	FGI04_18465	FGI21_13885	Dda3937_01994	DSN64_RS18420	EFS38_13485	Dd703_3891	B6N31_21305	DZA65_RS21855	Dd1591_4079	DAQ1742_00098	A4U42_08240	N/A
11	exuR	W909_02835	C1O30_02790	Dd586_0552	FGI04_15980	FGI21_11210	Dda3937_02737	DSN64_RS02235	EFS38_18515	Dd703_3387	B6N31_02935	DZA65_RS02945	Dd1591_3513	DAQ1742_00610	A4U42_12010	CVS35_03315
12	exuT	W909_02840	C1O30_02795	Dd586_0553	FGI04_15975	FGI21_11205	Dda3937_02738	DSN64_RS02230	EFS38_18520	Dd703_3386	B6N31_02940	DZA65_RS02950	Dd1591_3512	DAQ1742_00612	A4U42_12015	CVS35_03320
13	faeD	W909_04090	C1O30_04400	Dd586_0839	FGI04_14760	FGI21_09840	Dda3937_01449	DSN64_RS03555	EFS38_08255	Dd703_3176	B6N31_04235	DZA65_RS04475	Dd1591_3247	DAQ1742_00888	A4U42_13420	CVS35_04805
14	faeT	N/A	C1O30_13775	Dd586_2713	N/A	FGI21_00320	Dda3937_01836	DSN64_RS03575	EFS38_03340	Dd703_0015	B6N31_14505	DZA65_RS14800	Dd1591_1433	DAQ1742_00893	A4U42_01730	N/A
15	ganA	W909_14060	N/A	Dd586_2931	FGI04_04190	FGI21_20885	Dda3937_02392	DSN64_RS13215	EFS38_04200	N/A	B6N31_15330	DZA65_RS15765	Dd1591_1279	DAQ1742_01190	A4U42_02505	CVS35_15935
16	ganB	W909_14055	N/A	Dd586_2930	FGI04_04195	FGI21_20890	Dda3937_02393	DSN64_RS13210	EFS38_04195	N/A	B6N31_15325	DZA65_RS15760	Dd1591_1280	DAQ1742_01191	A4U42_02500	CVS35_15940
17	ganC	W909_14050	N/A	Dd586_2929	FGI04_04200	FGI21_20895	Dda3937_02394	DSN64_RS13205	EFS38_04190	N/A	B6N31_15320	DZA65_RS15755	Dd1591_1281	DAQ1742_01192	A4U42_02495	CVS35_15945
18	ganE	W909_14075	C1O30_00320	Dd586_2934	FGI04_04175	FGI21_20870	Dda3937_02389	DSN64_RS13230	EFS38_04215	N/A	B6N31_15345	DZA65_RS15780	Dd1591_1276	DAQ1742_01187	A4U42_02520	CVS35_15920
19	ganF	W909_14070	N/A	Dd586_2933	FGI04_04180	FGI21_20875	Dda3937_02390	DSN64_RS13225	EFS38_04210	N/A	B6N31_15340	DZA65_RS15775	Dd1591_1277	DAQ1742_01188	A4U42_02515	CVS35_15925
20	ganG	W909_14065	N/A	Dd586_2932	FGI04_04185	FGI21_20880	Dda3937_02391	DSN64_RS13220	EFS38_04205	N/A	B6N31_15335	DZA65_RS15770	Dd1591_1278	DAQ1742_01189	A4U42_02510	CVS35_15930
21	ganK	W909_14080	C1O30_00300	Dd586_2935	FGI04_04170	FGI21_20865	Dda3937_02388	DSN64_RS13235	EFS38_04220	Dd703_0063	B6N31_15350	DZA65_RS15785	Dd1591_1275	DAQ1742_01186	A4U42_02525	CVS35_15915
22	ganL	W909_14045	C1O30_01875	Dd586_2928	FGI04_04205	FGI21_20900	Dda3937_02395	DSN64_RS13200	EFS38_04185	Dd703_1669	B6N31_15315	DZA65_RS15750	Dd1591_1282	DAQ1742_01193	A4U42_02490	CVS35_15910
23	ganR	W909_14040	C1O30_07685	Dd586_2927	FGI04_04210	FGI21_20905	Dda3937_02396	DSN64_RS13195	EFS38_04180	Dd703_1262	B6N31_15310	DZA65_RS15745	Dd1591_1283	DAQ1742_01194	A4U42_02485	CVS35_07795
24	inh	W909_09790	C1O30_10815	Dd586_2053	FGI04_08180	FGI21_03310	Dda3937_01650	DSN64_RS09295	EFS38_08760	N/A	B6N31_11105	DZA65_RS11250	Dd1591_2106	DAQ1742_02171	A4U42_19750	CVS35_09025
25	kdgA	W909_09175	C1O30_10175	Dd586_2186	FGI04_08805	FGI21_04085	Dda3937_03573	DSN64_RS09910	EFS38_09370	Dd703_2135	B6N31_10435	DZA65_RS10585	Dd1591_2243	DAQ1742_02294	A4U42_19080	CVS35_10340
26	kdgF	W909_10215	C1O30_11315	Dd586_1965	FGI04_07655	FGI21_02870	Dda3937_00019	DSN64_RS08185	EFS38_14360	Dd703_2030	B6N31_11680	DZA65_RS11710	Dd1591_1973	DAQ1742_02456	A4U42_20305	CVS35_10725
27	kdgK	W909_19620	C1O30_20510	Dd586_4054	FGI04_18450	FGI21_13870	Dda3937_02001	DSN64_RS18405	EFS38_13500	Dd703_3887	B6N31_21290	DZA65_RS21825	Dd1591_4075	DAQ1742_00101	A4U42_08225	CVS35_21755
28	kdgM	W909_10255	C1O30_11355	Dd586_1957	FGI04_07615	FGI21_02830	Dda3937_03362	DSN64_RS08145	EFS38_14400	Dd703_2038	B6N31_11720	DZA65_RS11750	Dd1591_1965	DAQ1742_02464	A4U42_20345	CVS35_10685
29	kdgN	W909_09485	C1O30_10475	Dd586_2125	FGI04_07615	FGI21_03785	Dda3937_00571	DSN64_RS09640	EFS38_09085	N/A	B6N31_10760	DZA65_RS10935	Dd1591_2179	DAQ1742_02233	A4U42_19385	CVS35_11200
30	kdgR	W909_10335	C1O30_11435	Dd586_1941	FGI04_07525	FGI21_02745	Dda3937_03685	DSN64_RS08065	EFS38_14485	Dd703_2055	B6N31_11800	DZA65_RS11830	Dd1591_1949	DAQ1742_02480	A4U42_20425	CVS35_10590
31	kdgT	W909_11540	C1O30_12545	Dd586_1691	FGI04_06300	FGI21_01715	Dda3937_03101	N/A	EFS38_01815	Dd703_1707	B6N31_13090	DZA65_RS13010	Dd1591_1740	N/A	A4U42_00420	CVS35_20525
32	kduD	W909_10225	C1O30_11325	Dd586_1963	FGI04_07645	FGI21_02860	Dda3937_04595	DSN64_RS08175	EFS38_14370	Dd703_2032	B6N31_11690	DZA65_RS11720	Dd1591_1971	DAQ1742_02458	A4U42_20315	CVS35_10715
33	kduI	W909_10220	C1O30_11320	Dd586_1964	FGI04_07650	FGI21_02865	Dda3937_03727	DSN64_RS08180	EFS38_14365	Dd703_2031	B6N31_11685	DZA65_RS11715	Dd1591_1972	DAQ1742_02457	A4U42_20310	CVS35_10720
34	lfaA	W909_11990	C1O30_12980	Dd586_1606	FGI04_05865	FGI21_01275	Dda3937_03636	N/A	EFS38_02340	Dd703_1612	B6N31_13700	DZA65_RS13555	Dd1591_1643	DAQ1742_02817	A4U42_00890	CVS35_12830
35	nagZ	W909_12020	C1O30_13010	Dd586_1600	FGI04_05835	FGI21_01245	Dda3937_02258	DSN64_RS06890	EFS38_02370	Dd703_1606	B6N31_13730	DZA65_RS13585	Dd1591_1637	DAQ1742_02827	A4U42_00920	CVS35_13620
36	nipE	W909_13735	C1O30_14245	Dd586_2805	FGI04_04525	FGI21_21280	Dda3937_00483	DSN64_RS12935	EFS38_03890	N/A	B6N31_15050	DZA65_RS15525	Dd1591_1333	DAQ1742_01277	A4U42_02175	CVS35_15235
37	ogl	W909_10340	C1O30_11440	Dd586_1940	FGI04_07520	FGI21_02740	Dda3937_03686	DSN64_RS08060	EFS38_14490	Dd703_2056	B6N31_11805	DZA65_RS11835	Dd1591_1948	DAQ1742_02481	A4U42_20430	CVS35_10585
38	P4	W909_13740	C1O30_14250	Dd586_2806	FGI04_04520	FGI21_21275	Dda3937_00481	DSN64_RS12940	EFS38_03895	N/A	B6N31_15055	DZA65_RS15530	Dd1591_1332	DAQ1742_01274	A4U42_02180	N/A
39	paeX	W909_10260	C1O30_11360	Dd586_1956	FGI04_07610	FGI21_02825	Dda3937_03363	DSN64_RS08140	EFS38_14405	Dd703_2039	B6N31_11725	DZA65_RS11755	Dd1591_1964	DAQ1742_02465	A4U42_20350	CVS35_10680
40	paeY	W909_14880	C1O30_15360	Dd586_3086	FGI04_03160	FGI21_20090	Dda3937_03373	DSN64_RS13800	EFS38_04910	Dd703_2765	B6N31_16155	DZA65_RS16800	Dd1591_1088	DAQ1742_01075	A4U42_03260	CVS35_16320
41	pehK	W909_15935	C1O30_16710	Dd586_3319	FGI04_01910	FGI21_18860	Dda3937_00206	DSN64_RS14695	EFS38_11285	Dd703_0972	B6N31_17445	N/A	Dd1591_0824	DAQ1742_03542	N/A	CVS35_17885
42	pehN	N/A	C1O30_05710	N/A	N/A	FGI21_08515	Dda3937_04155	N/A	EFS38_00985	N/A	B6N31_05855	DZA65_RS06210	Dd1591_3030	N/A	A4U42_14730	CVS35_06215
43	pehV	N/A	N/A	N/A	N/A	N/A	Dda3937_00263	N/A	N/A	Dd703_0200	N/A	DZA65_RS21280	N/A	N/A	A4U42_07660	N/A
44	pehW	N/A	N/A	N/A	N/A	N/A	Dda3937_00262	N/A	N/A	N/A	N/A	N/A	N/A	N/A	A4U42_07670	N/A
45	pehX	W909_19025	C1O30_19785	Dd586_3904	FGI04_20370	FGI21_15760	Dda3937_00261	DSN64_RS17500	EFS38_07580	N/A	B6N31_20700	DZA65_RS21285	Dd1591_0152	DAQ1742_04251	A4U42_07675	CVS35_15360
46	pelA	W909_14860	C1O30_15345	Dd586_3083	FGI04_03405	FGI21_20105	Dda3937_03370	DSN64_RS13790	EFS38_04885	Dd703_2763	B6N31_16140	DZA65_RS16795	Dd1591_1091	DAQ1742_01077	A4U42_03245	CVS35_15365
47	pelB	W909_18430	C1O30_19205	Dd586_3788	FGI04_20950	FGI21_16375	Dda3937_04193	DSN64_RS16935	EFS38_13640	Dd703_0353	B6N31_20120	DZA65_RS20705	Dd1591_0271	DAQ1742_04112	A4U42_07080	CVS35_20245
48	pelC	W909_18435	C1O30_19210	Dd586_3789	FGI04_20945	FGI21_16370	Dda3937_04192	DSN64_RS16940	EFS38_13635	Dd703_0352	B6N31_20125	DZA65_RS20710	Dd1591_0270	DAQ1742_04113	A4U42_07085	CVS35_20245
49	pelD	W909_14875	C1O30_15355	Dd586_3085	FGI04_03165	FGI21_20095	Dda3937_03372	DSN64_RS13795	EFS38_04905	Dd703_2764	B6N31_16150	N/A	Dd1591_1089	DAQ1742_01076	A4U42_03255	N/A
50	pelE	W909_14870	C1O30_15350	Dd586_3084	FGI04_03400	FGI21_20100	Dda3937_03371	N/A	EFS38_04900	N/A	B6N31_16145	DZA65_RS16790	Dd1591_1090	N/A	A4U42_03250	N/A
51	pelI	W909_14095	C1O30_14580	Dd586_2937	FGI04_04160	FGI21_00675	Dda3937_00058	DSN64_RS13245	EFS38_04235	N/A	B6N31_15365	DZA65_RS15805	Dd1591_1273	DAQ1742_01182	A4U42_02540	CVS35_05720
52	pelL	W909_12600	C1O30_13585	Dd586_1488	FGI21_00675	FGI21_00675	Dda3937_02794	DSN64_RS12270	EFS38_02935	Dd703_1887	B6N31_14300	DZA65_RS14125	Dd1591_1528	DAQ1742_01421	A4U42_01470	CVS35_10000
53	pelN	W909_08805	C1O30_09885	Dd586_2245	FGI04_09080	FGI21_04395	Dda3937_03201	DSN64_RS08595	EFS38_09630	Dd703_2204	B6N31_10030	DZA65_RS10205	Dd1591_2305	DAQ1742_02117	A4U42_18800	CVS35_10000
54	pelW	W909_10230	C1O30_11330	Dd586_1962	FGI04_07640	FGI21_02855	Dda3937_03361	DSN64_RS08170	EFS38_14375	Dd703_2033	B6N31_11695	DZA65_RS11725	Dd1591_1970	DAQ1742_02459	A4U42_20320	CVS35_10710
55	pelX	W909_20195	C1O30_21105	Dd586_4161	FGI04_19040	FGI21_14520	Dda3937_00143	DSN64_RS18875	EFS38_17020	Dd703_3996	B6N31_21945	DZA65_RS22415	Dd1591_4196	DAQ1742_04477	A4U42_08850	CVS35_22520
56	pelZ	W909_18440	C1O30_19215	Dd586_3790	FGI04_20940	FGI21_16365	Dda3937_04191	DSN64_RS16945	EFS38_13630	Dd703_0351	B6N31_20130	DZA65_RS20715	Dd1591_0269	DAQ1742_04114	A4U42_07090	CVS35_20250
57	pemA	W909_14885	C1O30_15365	Dd586_3087	FGI04_03155	FGI21_20085	Dda3937_03374	DSN64_RS13805	EFS38_04915	Dd703_2766	B6N31_16160	DZA65_RS16805	Dd1591_1087	DAQ1742_01074	A4U42_03265	CVS35_16325
58	PemB	N/A	N/A	N/A	N/A	N/A	Dda3937_03435	N/A	EFS38_10415	N/A	B6N31_09160	DZA65_RS09295	Dd1591_2469	N/A	A4U42_17960	CVS35_00575
59	plcA	W909_10720	C1O30_11600	Dd586_1901	FGI04_07330	FGI21_02615	Dda3937_04211	DSN64_RS08455	EFS38_10945	N/A	B6N31_12050	DZA65_RS12150	Dd1591_1904	DAQ1742_02375	A4U42_20580	N/A
60	pnlG	W909_02890	C1O30_02835	N/A	N/A	N/A	Dda3937_03551	N/A	EFS38_18560	Dd703_3378	B6N31_02985	DZA65_RS03010	N/A	N/A	A4U42_12055	CVS35_07835
61	pnlH	N/A	N/A	N/A	N/A	N/A	Dda3937_04108	N/A	N/A	N/A	N/A	DZA65_RS16315	Dd1591_3306	N/A	N/A	N/A
62	prtA	W909_09760	C1O30_10785	Dd586_2059	FGI04_08210	FGI21_03340	Dda3937_03861	DSN64_RS09325	EFS38_08790	N/A	B6N31_11075	DZA65_RS11220	Dd1591_2112	DAQ1742_02178	A4U42_19720	N/A
63	prtB	W909_09770	C1O30_10795	Dd586_2057	FGI04_08200	FGI21_03330	Dda3937_04583	DSN64_RS09315	EFS38_08780	N/A	B6N31_11085	DZA65_RS11230	Dd1591_2110	DAQ1742_02176	A4U42_19730	N/A
64	prtC	W909_09765	C1O30_10790	Dd586_2058	FGI04_08205	FGI21_03335	Dda3937_03860	DSN64_RS09320	EFS38_08785	N/A	B6N31_11080	DZA65_RS11225	Dd1591_2111	DAQ1742_02177	A4U42_19725	N/A
65	prtD	W909_09785	C1O30_10810	Dd586_2054	FGI04_08185	FGI21_03315	Dda3937_01651	DSN64_RS09300	EFS38_08765	Dd703_2777	B6N31_11100	DZA65_RS11245	Dd1591_2107	DAQ1742_02172	A4U42_19745	CVS35_09030
66	prtE	W909_09780	C1O30_10805	Dd586_2055	FGI04_08190	FGI21_03320	Dda3937_01652	DSN64_RS09305	EFS38_08770	N/A	B6N31_11095	DZA65_RS11240	Dd1591_2108	DAQ1742_02173	A4U42_19740	CVS35_09035
67	prtF	W909_09775	C1O30_10800	Dd586_2056	FGI04_08195	FGI21_03325	Dda3937_01653	DSN64_RS09310	EFS38_08775	Dd703_3619	B6N31_11090	DZA65_RS11235	Dd1591_2109	DAQ1742_02174	A4U42_19735	CVS35_09040
68	prtG	W909_09795	C1O30_10820	Dd586_2052	FGI04_08175	FGI21_03305	Dda3937_01649	DSN64_RS09290	N/A	N/A	B6N31_11110	N/A	N/A	DAQ1742_02170	A4U42_19755	CVS35_09020
69	rhiE	W909_09610	C1O30_04480	Dd586_2097	FGI04_08385	FGI21_09755	Dda3937_01465	DSN64_RS03610	EFS38_08335	N/A	B6N31_04315	DZA65_RS04550	Dd1591_3231	DAQ1742_00902	A4U42_13490	CVS35_04115
70	rhiN	W909_15955	C1O30_16730	Dd586_3323	FGI04_01890	FGI21_18840	Dda3937_00202	DSN64_RS14710	EFS38_11305	Dd703_0854	B6N31_17465	DZA65_RS18120	Dd1591_0820	DAQ1742_03545	A4U42_04530	CVS35_17920
71	rhiT	W909_15960	C1O30_16735	Dd586_3324	FGI04_01885	FGI21_18835	Dda3937_00201	DSN64_RS14715	EFS38_11310	Dd703_0853	B6N31_17470	DZA65_RS18125	Dd1591_0819	DAQ1742_03546	A4U42_04535	CVS35_17925
72	togA	W909_10245	C1O30_11345	Dd586_1959	FGI04_07625	FGI21_02840	Dda3937_04712	DSN64_RS08155	EFS38_14390	Dd703_2036	B6N31_11710	DZA65_RS11740	Dd1591_1967	DAQ1742_02462	A4U42_20335	CVS35_10695
73	togB	W909_10250	C1O30_11350	Dd586_1958	FGI04_07620	FGI21_02835	Dda3937_04596	DSN64_RS08150	EFS38_14395	Dd703_2037	B6N31_11715	DZA65_RS11745	Dd1591_1966	DAQ1742_02463	A4U42_20340	CVS35_10690
74	togM	W909_10235	C1O30_11335	Dd586_1961	FGI04_07635	FGI21_02850	Dda3937_03360	DSN64_RS08165	EFS38_14380	Dd703_2034	B6N31_11700	DZA65_RS11730	Dd1591_1969	DAQ1742_02460	A4U42_20325	CVS35_10705
75	togN	W909_10240	C1O30_11340	Dd586_1960	FGI04_07630	FGI21_02845	Dda3937_04711	DSN64_RS08160	EFS38_14385	Dd703_2035	B6N31_11705	DZA65_RS11735	Dd1591_1968	DAQ1742_02461	A4U42_20330	CVS35_10700
76	togT	W909_03625	C1O30_03410	Dd586_0687	FGI04_15315	FGI21_10580	Dda3937_01169	DSN64_RS02980	EFS38_19660	Dd703_3256	B6N31_03675	DZA65_RS03750	Dd1591_3365	DAQ1742_00780	A4U42_12740	CVS35_04175
77	uxaA	W909_02865	C1O30_02810	Dd586_0557	FGI04_15960	FGI21_11190	Dda3937_02741	DSN64_RS02250	EFS38_18535	Dd703_3383	B6N31_02960	DZA65_RS02980	Dd1591_3509	DAQ1742_00616	A4U42_12030	CVS35_03335
78	uxaB	W909_02860	C1O30_02805	Dd586_0556	FGI04_15965	FGI21_11195	Dda3937_02740	DSN64_RS02245	EFS38_18530	Dd703_3384	B6N31_02955	DZA65_RS02975	Dd1591_3510	DAQ1742_00615	A4U42_12025	CVS35_03330
79	uxaC	W909_02855	C1O30_02800	Dd586_0555	FGI04_15970	FGI21_11200	Dda3937_02739	DSN64_RS02240	EFS38_18525	Dd703_3385	B6N31_02950	DZA65_RS02965	Dd1591_3511	DAQ1742_00614	A4U42_12020	CVS35_03325
80	xylA	W909_00275	C1O30_00410	Dd586_0071	FGI04_19590	FGI21_15160	Dda3937_00985	N/A	EFS38_17905	Dd703_0078	B6N31_00385	DZA65_RS00310	Dd1591_0060	N/A	A4U42_09465	CVS35_00525
81	xylB	W909_00270	C1O30_00405	Dd586_0070	FGI04_19585	FGI21_15155	Dda3937_00986	N/A	EFS38_17910	Dd703_0077	B6N31_00380	DZA65_RS00300	Dd1591_0059	N/A	A4U42_09460	CVS35_00520
82	xylF	W909_00280	C1O30_00415	Dd586_0072	FGI04_19595	FGI21_15165	Dda3937_00984	N/A	EFS38_17895	Dd703_0079	B6N31_00390	DZA65_RS00315	Dd1591_0061	N/A	A4U42_09470	CVS35_00535
83	xylG	W909_00285	C1O30_00420	Dd586_0073	FGI04_19600	FGI21_15170	Dda3937_00983	N/A	EFS38_17890	Dd703_0080	B6N31_00395	DZA65_RS00320	Dd1591_0062	N/A	A4U42_09475	CVS35_00540
84	xylH	W909_00290	C1O30_00425	Dd586_0074	FGI04_19605	FGI21_15175	Dda3937_00982	N/A	EFS38_17885	Dd703_0081	B6N31_00400	DZA65_RS00325	Dd1591_0063	N/A	A4U42_09480	CVS35_00545
85	xylR	W909_00295	C1O30_00430	Dd586_0075	FGI04_19610	FGI21_15180	Dda3937_00981	N/A	EFS38_17880	Dd703_0082	B6N31_00405	DZA65_RS00330	Dd1591_0064	N/A	A4U42_09485	CVS35_00550
86	xynA	W909_10005	C1O30_11050	Dd586_2011	FGI04_07905	FGI21_03100	Dda3937_02956	N/A	N/A	Dd703_2134	B6N31_11365	N/A	N/A	N/A	A4U42_19985	N/A
