## Supplementary material for "Genomic and phenotypic biology of novel strains of *Dickeya zeae* isolated from pineapple and taro in Hawaii: insights into genome plasticity, pathogenicity, and virulence determinants": Table S2

### Sheet: Sheet1
Table S2. Flagellar and chemotaxis genes, twitching motility genes, polysaccharide biosynthesize gene clusters from Dickeya sp. and their locus tag within each genome.
Gene Name	EC1	PL65	MS2	Ech586	A5410	Protein Name (Flagella)
fliZ	W909_12260	FGI21_01005	C1O30_13255	Dd586_1552	FGI04_05595	Flagella biosynthesis regulatory protein FliZ
fliA	W909_12265	FGI21_01000	C1O30_13260	Dd586_1551	FGI04_05590	RNA polymerase sigma factor for flagellar operon fliA
hypo	W909_12270	FGI21_00995	C1O30_13265	Dd586_1550	FGI04_05585	Hypothetical protein
aldH	W909_12275	FGI21_00990	C1O30_13270	N/A	N/A	Coenzyme F390 synthetase
luxE	W909_12280	FGI21_00985	C1O30_13275	N/A	N/A	Acyl protein synthase/acyl-CoA reductase RfbN
fadD	W909_12285	FGI21_00980	C1O30_13280	N/A	N/A	Long-chain-fatty-acid--CoA ligase
tktA	W909_12290	FGI21_00975	C1O30_13285	N/A	N/A	Transketolase, C-terminal section
tktB	W909_12295	FGI21_00970	C1O30_13290	N/A	N/A	Transketolase, N-terminal section
fabG	W909_12300	FGI21_00965	C1O30_13295	N/A	N/A	Oxidoreductase, short-chain dehydrogenase/reductase family
fabG	W909_12305	FGI21_00960	C1O30_13300	N/A	N/A	Oxidoreductase, short-chain dehydrogenase/reductase family
acp	W909_12310	FGI21_00955	C1O30_13305	N/A	N/A	Acyl carrier protein
maa	W909_12315	FGI21_00950	C1O30_13310	N/A	N/A	Acetyltransferase
fkbM	N/A	N/A	N/A	Dd586_1549	FGI04_05580	FkbM family methyltransferase
mocA	N/A	N/A	N/A	Dd586_1548	FGI04_05575	Gfo/Idh/MocA family oxidoreductase
carA	N/A	N/A	N/A	Dd586_1547	FGI04_05570	Carbamoyl-phosphate synthase small subunit
spsC	W909_12320	FGI21_00945	C1O30_13315	Dd586_1546	FGI04_05565	Aminotransferase, DegT/DnrJ/EryC1/StrS family
rfbC	W909_12325	FGI21_00940	C1O30_13320	Dd586_1545	FGI04_05560	Predicted O-linked N-acetylglucosamine transferase, SPINDLY family
fliC	W909_12330	FGI21_00935	C1O30_13325	Dd586_1544	FGI04_05555	Flagellin FliC
fliC	W909_12335	N/A	N/A	N/A	N/A	Flagellin FliC
fliD	W909_12340	FGI21_00930	C1O30_13330	Dd586_1543	FGI04_05550	Flagellar cap protein FliD
fliS	W909_12345	FGI21_00925	C1O30_13335	Dd586_1542	FGI04_05545	Flagellar biosynthesis protein FliS
fliT	W909_12350	FGI21_00920	C1O30_13340	Dd586_1541	FGI04_05540	Flagellar biosynthesis protein FliT
fliE	W909_12355	FGI21_00915	C1O30_13345	Dd586_1539	FGI04_05535	Flagellar hook-basal body complex protein FliE
fliF	W909_12360	FGI21_00910	C1O30_13350	Dd586_1538	FGI04_05530	Flagellar M-ring protein FliF
fliG	W909_12365	FGI21_00905	C1O30_13355	Dd586_1537	FGI04_05525	Flagellar motor switch protein FliG
fliH	W909_12370	FGI21_00900	C1O30_13360	Dd586_1536	FGI04_05520	Flagellar assembly protein FliH
fliI	W909_12375	FGI21_00895	C1O30_13365	Dd586_1535	FGI04_05515	Flagellum-specific ATP synthase FliI
fliJ	W909_12380	FGI21_00890	C1O30_13370	Dd586_1534	FGI04_05510	Flagellar protein FliJ
fliK	W909_12385	FGI21_00885	C1O30_13375	Dd586_1533	FGI04_05505	Flagellar hook-length control protein FliK
fliL	W909_12390	FGI21_00880	C1O30_13380	Dd586_1532	FGI04_05500	Flagellar basal body-associated protein FliL
fliM	W909_12395	FGI21_00875	C1O30_13385	Dd586_1531	FGI04_05495	Flagellar motor switch protein FliM
fliN	W909_12400	FGI21_00870	C1O30_13390	Dd586_1530	FGI04_05490	Flagellar motor switch protein FliN
fliO	W909_12405	FGI21_00865	C1O30_13395	Dd586_1529	FGI04_05485	Flagellar biosynthesis protein FliO
fliP	W909_12410	FGI21_00860	C1O30_13400	Dd586_1528	FGI04_05480	Flagellar biosynthesis protein FliP
fliQ	W909_12415	FGI21_00855	C1O30_13405	Dd586_1527	FGI04_05475	Flagellar biosynthesis protein FliQ
fliR	W909_12420	FGI21_00850	C1O30_13410	Dd586_1526	FGI04_05470	Flagellar biosynthesis protein FliR
flgL	W909_12425	FGI21_00845	C1O30_13415	Dd586_1525	FGI04_05465	Flagellar hook-associated protein FlgL
flgK	W909_12430	FGI21_00840	C1O30_13420	Dd586_1524	FGI04_05460	Flagellar hook-associated protein FlgK
flgJ	W909_12435	FGI21_00835	C1O30_13425	Dd586_1523	FGI04_05455	Flagellar protein FlgJ [peptidoglycan hydrolase]
flgI	W909_12440	FGI21_00830	C1O30_13430	Dd586_1522	FGI04_05450	Flagellar P-ring protein FlgI
flgH	W909_12445	FGI21_00825	C1O30_13435	Dd586_1521	FGI04_05445	Flagellar L-ring protein FlgH
flgG	W909_12450	FGI21_00820	C1O30_13440	Dd586_1520	FGI04_05440	Flagellar basal-body rod protein FlgG
flgF	W909_12455	FGI21_00815	C1O30_13445	Dd586_1519	FGI04_05435	Flagellar basal-body rod protein FlgF
flgE	W909_12460	FGI21_00810	C1O30_13450	Dd586_1518	FGI04_05430	Flagellar hook protein FlgE
flgD	W909_12465	FGI21_00805	C1O30_13455	Dd586_1517	FGI04_05425	Flagellar basal-body rod modification protein FlgD
flgC	W909_12470	FGI21_00800	C1O30_13460	Dd586_1516	FGI04_05420	Flagellar basal-body rod protein FlgC
flgB	W909_12475	FGI21_00795	C1O30_13465	Dd586_1515	FGI04_05415	Flagellar basal-body rod protein FlgB
flgA	W909_12480	FGI21_00790	C1O30_13470	Dd586_1514	FGI04_05410	Flagellar basal-body P-ring formation protein FlgA
flgM	W909_12485	FGI21_00785	C1O30_13475	Dd586_1513	FGI04_05405	Negative regulator of flagellin synthesis FlgM
flgN	W909_12490	FGI21_00780	C1O30_13480	Dd586_1512	FGI04_05400	Flagellar biosynthesis protein FlgN
flhE	W909_12495	FGI21_00775	C1O30_13485	Dd586_1511	FGI04_05395	Flagellar protein FlhE
flhA	W909_12500	FGI21_00770	C1O30_13490	Dd586_1510	FGI04_05390	Flagellar biosynthesis protein FlhA
flhB	W909_12505	FGI21_00765	C1O30_13495	Dd586_1509	FGI04_05385	Flagellar biosynthesis protein FlhB
cheZ	W909_12510	FGI21_00760	C1O30_13500	Dd586_1508	FGI04_05380	Chemotaxis response - phosphatase CheZ
cheY	W909_12515	FGI21_00755	C1O30_13505	Dd586_1507	FGI04_05375	Chemotaxis regulator - transmits chemoreceptor signals to flagellar motor components CheY
cheB	W909_12520	FGI21_00750	C1O30_13510	Dd586_1506	FGI04_05370	Chemotaxis response regulator protein-glutamate methylesterase CheB
cheR	W909_12525	FGI21_00745	C1O30_13515	Dd586_1505	FGI04_05365	Chemotaxis protein methyltransferase CheR
mcp3	W909_12530	FGI21_00740	C1O30_13520	Dd586_1504	FGI04_05360	Methyl-accepting chemotaxis protein I
cheW	W909_12535	FGI21_00735	C1O30_13525	Dd586_1503	FGI04_05355	chemotaxis protein CheW CDS
cheA	W909_12540	FGI21_00730	C1O30_13530	Dd586_1502	FGI04_05350	chemotaxis protein CheA CDS
motB	W909_12545	FGI21_00725	C1O30_13535	Dd586_1501	FGI04_05345	Flagellar motor rotation protein MotB
motA	W909_12550	FGI21_00720	C1O30_13540	Dd586_1500	FGI04_05340	Flagellar motor rotation protein MotA
flhC	W909_12555	FGI21_00715	C1O30_13545	Dd586_1499	FGI04_05335	Flagellar transcriptional activator FlhC
flhD	W909_12560	FGI21_00710	C1O30_13550	Dd586_1498	FGI04_05330	Flagellar transcriptional activator FlhD
Gene Name	EC1	MS2	Ech586	PL65	A5410	Protein Name (pilus)
PilF	W909_14735	C1O30_15220	Dd586_3058	FGI21_20230	FGI04_03525	Type IV pilus biogenesis protein PilF
PilT	W909_16290	C1O30_17065	Dd586_3390	FGI21_18505	FGI04_01555	Twitching motility protein PilT
PilA	W909_16860	C1O30_17695	Dd586_3515	FGI21_17865	FGI04_00985	Type IV pilin PilA
PilB	W909_16865	C1O30_17700	Dd586_3516	FGI21_17860	FGI04_00980	Type IV fimbrial assembly, ATPase PilB
PilC	W909_16870	C1O30_17705	Dd586_3517	FGI21_17855	FGI04_00975	Type IV fimbrial assembly protein PilC
PilQ	W909_18495	C1O30_19270	Dd586_3802	FGI21_16305	FGI04_20885	Type IV pilus biogenesis protein PilQ
PilP	W909_18500	C1O30_19275	Dd586_3803	FGI21_16300	FGI04_20880	Type IV pilus biogenesis protein PilP
PilO	W909_18505	C1O30_19280	Dd586_3804	FGI21_16295	FGI04_20875	Type IV pilus biogenesis protein PilO
PilN	W909_18510	C1O30_19285	Dd586_3805	FGI21_16290	FGI04_20870	Type IV pilus biogenesis protein PilN
PilM	W909_18515	C1O30_19290	Dd586_3806	FGI21_16285	FGI04_20865	Type IV pilus biogenesis protein PilM
Gene Name	EC1	MS2	Ech586	PL65	A5410	Protein Name_ECA
wecG/rffM	W909_18955	C1O30_19705	Dd586_3890	FGI21_15785	FGI04_20440	Lipopolysaccharide N-acetylmannosaminouronosyltransferase
wzyE	W909_18960	C1O30_19710	Dd586_3891	FGI21_15790	FGI04_20435	O-antigen assembly polymerase
wecF	W909_18965	C1O30_19715	Dd586_3892	FGI21_15795	FGI04_20430	TDP-N-acetylfucosamine:lipid II N-acetylfucosaminyltransferase
wzxE	W909_18970	C1O30_19720	Dd586_3893	FGI21_15800	FGI04_20425	Lipid III flippase WzxE
rffA	W909_18975	C1O30_19725	Dd586_3894	FGI21_15805	FGI04_20420	dTDP-4-amino-4,6-dideoxygalactose transaminase
rffC	W909_18980	C1O30_19730	Dd586_3895	FGI21_15810	FGI04_20415	dTDP-fucosamine acetyltransferase
wecC	W909_18985	C1O30_19735	Dd586_3896	FGI21_15815	FGI04_20410	UDP-N-acetyl-D-mannosamine dehydrogenase
wecB	W909_18990	C1O30_19740	Dd586_3897	FGI21_15820	FGI04_20405	UDP-N-acetylglucosamine 2-epimerase
wzzE	W909_18995	C1O30_19745	Dd586_3898	FGI21_15825	FGI04_20400	ECA polysaccharide chain length modulation protein
hypo	N/A	C1O30_19750	N/A	N/A	N/A	Hypothetical protein
wecA	W909_19000	C1O30_19755	Dd586_3899	FGI21_15830	FGI04_20395	UDP-N-acetylglucosamine--undecaprenyl-phosphate N-acetylglucosaminephosphotransferase
Gene Name	EC1	MS2	Ech586	PL65	A5410	Protein Name_CPS
cpsA	N/A	C1O30_02585	Dd586_0513	FGI21_11410	FGI04_16255	undecaprenyl-phosphate glucose phosphotransferase
cpsB	N/A	C1O30_02590	Dd586_0514	FGI21_11405	FGI04_16250	capsular biosynthesis protein
cpsC	N/A	C1O30_02595	Dd586_0515	FGI21_11400	FGI04_16245	polysaccharide export protein
	N/A	C1O30_02600	Dd586_0516	FGI21_11395	FGI04_16240	capsular biosynthesis protein
	N/A	C1O30_02605	Dd586_0517	FGI21_11390	FGI04_16235	capsular biosynthesis protein
	N/A	C1O30_02610	Dd586_0518	FGI21_11385	FGI04_16230	capsular biosynthesis protein
	N/A	C1O30_02615	Dd586_0519	FGI21_11380	FGI04_16225	glycosyltransferase family 2 protein
	N/A	C1O30_02620	Dd586_0520	FGI21_11375	FGI04_16220	glycosyltransferase family 4 protein
	N/A	C1O30_02625	Dd586_0521	FGI21_11370	FGI04_16215	glycosyltransferase family 4 protein
hypo	N/A	C1O30_02630	Dd586_0522	FGI21_11365	FGI04_16210	hypothetical protein
hypo	N/A	C1O30_02635	Dd586_0523	FGI21_11360	FGI04_16205	hypothetical protein
wcaB	N/A	C1O30_02640	Dd586_0524	FGI21_11355	FGI04_16200	Serine acetyltransferase
Gene Name	EC1	MS2	Ech586	PL65	A5410	Protein Name_CPS
gnd	W909_06380	C1O30_06695	Dd586_1255	FGI21_07545	FGI04_12460	NADP-dependent phosphogluconate dehydrogenase
	N/A	C1O30_06690	N/A	FGI21_07550	N/A	glycosyltransferase
galF	W909_06375	C1O30_06685	Dd586_1254	FGI21_07555	FGI04_12465	UTP--glucose-1-phosphate uridylyltransferase
	W909_06370	C1O30_06680	Dd586_1253	FGI21_07560	FGI04_12470	nucleotide sugar dehydrogenase
	W909_06360	C1O30_06675	Dd586_1252	FGI21_07565	FGI04_12475	NAD-dependent epimerase
rfbK	W909_06355	C1O30_06670	Dd586_1251	FGI21_07570	FGI04_12480	phosphomannomutase CpsG
rfbM	W909_06350	C1O30_06665	Dd586_1250	FGI21_07575	FGI04_12485	mannose-1-phosphate guanylyltransferase/mannose-6-phosphate isomerase
	W909_06345	C1O30_06660	Dd586_1249	FGI21_07580	FGI04_12490	glycosyl transferase
	W909_06340	C1O30_06655	Dd586_1248	FGI21_07585	FGI04_12495	oligosaccharide flippase family protein
	W909_06335	C1O30_06650	Dd586_1247	FGI21_07590	FGI04_12500	glycosyltransferase family 2 protein
rfbD	W909_06330	C1O30_06645	Dd586_1246	FGI21_07595	FGI04_12505	dTDP-4-dehydrorhamnose reductase
rfbC	W909_06325	C1O30_06640	Dd586_1245	FGI21_07600	FGI04_12510	dTDP-4-dehydrorhamnose 3,5-epimerase
rfbA	W909_06320	C1O30_06635	Dd586_1244	FGI21_07605	FGI04_12515	glucose-1-phosphate thymidylyltransferase RfbA
	W909_06315	C1O30_06630	Dd586_1243	FGI21_07610	FGI04_12520	dTDP-glucose 4,6-dehydratase
rfbP	W909_06310	C1O30_06625	Dd586_1242	FGI21_07615	FGI04_12525	undecaprenyl-phosphate glucose phosphotransferase
rfbN	W909_06305	C1O30_06620	Dd586_1241	FGI21_07620	FGI04_12530	glycosyltransferase family 2 protein
rfbU	W909_06300	C1O30_06615	Dd586_1240	FGI21_07625	FGI04_12535	glycosyltransferase family 4 protein
	W909_06295	C1O30_06610	Dd586_1239	FGI21_07630	FGI04_12540	glycosyltransferase
	W909_06290	C1O30_06605	Dd586_1238	FGI21_07635	FGI04_12545	glycosyltransferase
wzc	W909_06285	C1O30_06600	Dd586_1237	FGI21_07640	FGI04_12550	tyrosine-protein kinase Wzc
wzb	W909_06280	C1O30_06595	Dd586_1236	FGI21_07645	FGI04_12555	protein-tyrosine-phosphatase
wza	W909_06275	C1O30_06590	Dd586_1235	FGI21_07650	FGI04_12560	polysaccharide export protein
Gene Name	EC1	MS2	Ech586	A5410	PL65	Protein Name_LPS
coaD	W909_00735	C1O30_00825	Dd586_0154	FGI04_19990	FGI21_13205	pantetheine-phosphate adenylyltransferase
kdtX	W909_00740	C1O30_00830	Dd586_0155	FGI04_19995	FGI21_13200	glycosyltransferase family 2 protein
kdtA	W909_00745	C1O30_00835	Dd586_0156	FGI04_20000	FGI21_13195	3-deoxy-D-manno-octulosonic acid transferase
	W909_00750	N/A	N/A	N/A	N/A	glycosyltransferase
	W909_00755	N/A	N/A	N/A	N/A	glycosyltransferase family 4 protein
	W909_00760	N/A	N/A	N/A	N/A	putative lipopolysaccharide heptosyltransferase III
	W909_00765	N/A	N/A	N/A	N/A	hypothetical protein
	W909_00770	N/A	N/A	N/A	N/A	glycosyltransferase family 9 protein
	W909_00775	N/A	N/A	N/A	N/A	glycosyltransferase family 2 protein
	W909_00780	N/A	N/A	N/A	N/A	hypothetical protein
	W909_00785	N/A	N/A	N/A	N/A	O-antigen ligase family protein
	N/A	C1O30_00840	Dd586_0157	FGI04_20005	FGI21_13190	glycosyltransferase family 4 protein
	N/A	C1O30_00845	Dd586_0158	FGI04_20010	FGI21_13185	glycosyltransferase family 9 protein
	N/A	C1O30_00850	Dd586_0159	FGI04_20015	FGI21_13180	O-antigen ligase family protein
rfaG	N/A	C1O30_00855	Dd586_0160	FGI04_20020	FGI21_13175	glycosyltransferase family 4 protein
rfaQ	N/A	C1O30_00860	Dd586_0161	FGI04_20025	FGI21_13170	putative lipopolysaccharide heptosyltransferase III
rfaC	W909_00790	C1O30_00865	Dd586_0162	FGI04_20030	FGI21_13165	lipopolysaccharide heptosyltransferase RfaC
rfaF	W909_00795	C1O30_00870	Dd586_0163	FGI04_20035	FGI21_13160	ADP-heptose--LPS heptosyltransferase RfaF
rfaD	W909_00800	C1O30_00875	Dd586_0164	FGI04_20040	FGI21_13155	ADP-glyceromanno-heptose 6-epimerase
